# Ischemic injury triggers a protective microglial phenotype in models of Aβ pathology

**DOI:** 10.64898/2025.12.09.692939

**Authors:** Michael Candlish, Jan Hofmann, Desirée Brösamle, Annika Haessler, Murphy DeMeglio, Angelos Skodras, Georgi Tushev, Eloah S. De Biasi, Stefan Günther, René Wiegandt, Heidi Theis, Elena De Domenico, Nina Hermann, K. Peter R. Nilsson, Marc Beyer, Mario Looso, Maike Windbergs, Sigrun Roeber, Jochen Herms, Jonas J. Neher, Andreas G. Chiocchetti, Jasmin K. Hefendehl

**Affiliations:** Neurovascular Disorders, Institute of Cell Biology and Neuroscience, Biologicum, Goethe University Frankfurt, Max-von-Laue Str. 13, Frankfurt am Main, Germany; Department of Cellular Neurology, Hertie Institute for Clinical Brain Research, University of Tübingen, Tübingen, Germany; Biomedical Center (BMC), Biochemistry, Faculty of Medicine, LMU Munich, Munich, Germany; Neuroimmunology and Neurodegenerative Diseases, German Center for Neurodegenerative Diseases (DZNE), Munich, Germany; Munich Cluster for Systems Neurology (SyNergy), Munich, Germany; Institute of Pharmaceutical Technology, Goethe University Frankfurt, Max-von-Laue-Str. 9, Frankfurt am Main, Germany; Max Planck Institute for Brain Research, Max-von-Laue-Str. 4, Frankfurt am Main, Germany; Max Planck Institute for Heart and Lung Research, Member of the German Center for Lung Research (DZL), Member of the Cardio-Pulmonary Institute (CPI), Bad Nauheim, Germany; Platform for Single Cell Genomics and Epigenomics (PRECISE) at the German Center for Neurodegenerative Diseases and the University of Bonn, and West German Genome Center, Bonn, Germany; Immunogenomics & Neurodegeneration, German Center for Neurodegenerative Diseases (DZNE), Bonn, Germany; Department of Physics, Chemistry and Biology, Linköping University, SE-581 83, Linköping, Sweden; Center of Neuropathology and Prion Research, Faculty of Medicine, LMU Munich, Munich, Germany; Center for Neuropathology, Ludwig-Maximilians-University Munich, Munich, Germany; Department of Child and Adolescent Psychiatry, Psychosomatics and Psychotherapy, University Hospital, Goethe University Frankfurt Germany.

**Keywords:** Alzheimer’s disease, stroke, microglia, co-morbidity

## Abstract

Microglia are highly plastic cells that are capable of integrating subsequent insults. As the majority of Alzheimer’s Disease (AD) patients also show cerebrovascular pathology, we here aimed to dissect the interactions between AD and ischemic brain injury on the microglial response to amyloid beta (Aβ) pathology. Surprisingly, we find that ischemic stroke in the presence of cerebral β-amyloidosis results in the generation of a novel neuroprotective microglial phenotype. These microglia drive a rapid accumulation of highly dense Aβ plaques that exhibit a relatively benign nature and are strikingly similar to Aβ plaques observed in patients that are resilient to AD pathology. Thus, our data do not only highlight the impact of a co-morbid state of brain ischemia and Aβ pathology on the microglial phenotype but also identify novel molecular pathways that may serve to promote beneficial microglial functions in AD.
