## Supplementary Table 1 - Antibodies for "Ischemic injury triggers a protective microglial phenotype in models of Aβ pathology"

### Sheet: Primary antibodies
Antibody	Species	Application and dilution	Manufacturer / source
anti-Aβ (CN6)	rabbit
		IHC: 1:1000	Provided by Mathias Jucker, Hertie-Institute, Tübingen
anti-APP	rabbit	IHC: 1:1000	Abcam, ab32136
anti-CD45	rat	IHC: 1:1000	eBioscience, 14-0451-85
anti-CD68	rat	IHC: 1:100	Bio-Rad, MCA1957
anti-GFAP	rabbit	IHC: 1:1000	Dako, Z 0334
anti-GFAP	goat	IHC: 1:500	Abcam, ab53554
anti-Iba1	rabbit	IHC: 1:1000	Fujifilm, 019-19741
anti-Iba1	goat	IHC: 1:500-1000	Fujifilm, 011-27991
anti-TMEM119	rabbit	IHC: 1:500	Abcam, ab209064
anti-PU.1 (9G7)	rabbit	IHC: 1:1000	Cell Signaling, #2258
anti-neurofilament M	rabbit	IHC: 1:333	Merck/Millipore AB1987
anti-LAMP1	rat	IHC: 1:500	Abcam, ab25245
anti-P2RY1	rabbit	IHC: 1:500	LSBio, LS-A3795
anti-Iba1	goat	IHC: 1:600	Novus, NB100-1028

### Sheet: Secondary antibodies
Antibody	Species	Application and dilution	Manufacturer / source
anti-goat IgG Alexa 488	donkey	IHC: 1:1000	Invitrogen A11055
anti-goat IgG Alexa 568	donkey	IHC: 1:1000	Invitrogen A11057
anti-goat IgG Alexa 647	donkey	IHC: 1:1000	Invitrogen, A21447
anti-rabbit IgG Alexa 488	donkey	IHC: 1:1000	Invitrogen A21206
anti-rabbit IgG Alexa 555	donkey	IHC: 1:1000	Invitrogen A31572
anti-rabbit IgG Alexa 647	donkey	IHC: 1:1000	Invitrogen A31573
anti-rat IgG Alexa 488	donkey	IHC: 1:1000	Invitrogen A21208
anti-rat IgG Alexa 594	donkey	IHC: 1:1000	Invitrogen A21209
anti-rat IgG Alexa Plus 647	donkey	IHC: 1:1000	Invitrogen A48272TR
anti-goat IgG AF647	donkey	IHC: 1:250	Jackson Immuno Research 705­-605­-147

### Sheet: Directly-conjugated antibodies
Antibody	Species	Application and dilution	Manufacturer / source
CD11b-APC (Clone M1/70)	Rat	Flow cytometry / FACS, 1:200	Biolegend, 101212
CD45-FITC (Clone 30-F11)	Rat	Flow cytometry / FACS, 1:200	Invitrogen, 11-0451-82
