## Supplementary Table 2 - Statistics for "Ischemic injury triggers a protective microglial phenotype in models of Aβ pathology"

### Sheet: Sheet1
Figure	Group	n	Mean	SD	Statistical Test	P value	Multiple Comparisons
							Tukey's multiple comparisons test	Mean Diff.	95.00% CI of diff.	Below threshold?	Summary	Adjusted P Value
Figure 1c	0-100 mm from infarct border - 1 wps	3	4.414	0.4256	Repeated measures one-way ANOVA	0.6279	0-100µm vs. 100-200µm	1.177	-2.562 to 4.916	No	ns	0.7082
	100-200 mm from infarct border - 1 wps	3	3.237	1.577			0-100µm vs. 200-300µm	0.1711	-3.568 to 3.910	No	ns	0.9984
	200-300 mm from infarct border - 1 wps	3	4.243	0.1808			0-100µm vs. 300-400µm	1.054	-2.685 to 4.793	No	ns	0.7678
	300-400 mm from infarct border - 1 wps	3	3.36	1.971			100-200µm vs. 200-300µm	-1.006	-4.745 to 2.733	No	ns	0.7904
							100-200µm vs. 300-400µm	-0.1227	-3.862 to 3.616	No	ns	0.9994
							200-300µm vs. 300-400µm	0.8831	-2.856 to 4.622	No	ns	0.8444
Figure 1d	0-100 mm from infarct border - 1 wps	3	143.1	24.61	Repeated measures one-way ANOVA	0.1853	Tukey's multiple comparisons test	Mean Diff.	95.00% CI of diff.	Below threshold?	Summary	Adjusted P Value
	100-200 mm from infarct border - 1 wps	3	93.58	52.93			0-100µm vs. 100-200µm	49.48	-26.41 to 125.4	No	ns	0.2105
	200-300 mm from infarct border - 1 wps	3	105.3	25.62			0-100µm vs. 200-300µm	37.78	-38.11 to 113.7	No	ns	0.3893
	300-400 mm from infarct border - 1 wps	3	95	18.32			0-100µm vs. 300-400µm	48.07	-27.83 to 124.0	No	ns	0.2273
							100-200µm vs. 200-300µm	-11.7	-87.59 to 64.20	No	ns	0.9476
							100-200µm vs. 300-400µm	-1.415	-77.31 to 74.48	No	ns	0.9999
							200-300µm vs. 300-400µm	10.28	-65.61 to 86.18	No	ns	0.9632
Figure 1f	0-100 mm from infarct border - 3 wps	11	5.587	2.118	Repeated measures one-way ANOVA	0.0006	Tukey's multiple comparisons test	Mean Diff.	95.00% CI of diff.	Below threshold?	Summary	Adjusted P Value
	100-200 mm from infarct border - 3 wps	11	3.995	1.266			0-100µm vs. 100-200µm	1.593	0.2048 to 2.980	Yes	*	0.0197
	200-300 mm from infarct border - 3 wps	11	3.364	1.261			0-100µm vs. 200-300µm	2.223	0.8351 to 3.611	Yes	***	0.0008
	300-400 mm from infarct border - 3 wps	11	3.632	0.7389			0-100µm vs. 300-400µm	1.955	0.5675 to 3.343	Yes	**	0.0032
							100-200µm vs. 200-300µm	0.6303	-0.7574 to 2.018	No	ns	0.61
							100-200µm vs. 300-400µm	0.3628	-1.025 to 1.751	No	ns	0.892
							200-300µm vs. 300-400µm	-0.2676	-1.655 to 1.120	No	ns	0.9526
Figure 1g	0-100 mm from infarct border - 3 wps	11	172.2	55.72	Repeated measures one-way ANOVA	<0.0001	Tukey's multiple comparisons test	Mean Diff.	95.00% CI of diff.	Below threshold?	Summary	Adjusted P Value
	100-200 mm from infarct border - 3 wps	11	119.7	36.01			0-100µm vs. 100-200µm	52.43	19.89 to 84.98	Yes	***	0.0007
	200-300 mm from infarct border - 3 wps	11	90.43	25.99			0-100µm vs. 200-300µm	81.72	49.17 to 114.3	Yes	****	<0.0001
	300-400 mm from infarct border - 3 wps	11	89.7	16.47			0-100µm vs. 300-400µm	82.46	49.91 to 115.0	Yes	****	<0.0001
							100-200µm vs. 200-300µm	29.29	-3.259 to 61.84	No	ns	0.0897
							100-200µm vs. 300-400µm	30.02	-2.525 to 62.57	No	ns	0.079
							200-300µm vs. 300-400µm	0.7339	-31.81 to 33.28	No	ns	>0.9999
Figure 1i	0-100 mm from infarct border - 9 wps	7	6.154	2.725	Repeated measures one-way ANOVA	0.029	Tukey's multiple comparisons test	Mean Diff.	95.00% CI of diff.	Below threshold?	Summary	Adjusted P Value
	100-200 mm from infarct border - 9 wps	7	3.419	1.165			0-100µm vs. 100-200µm	2.734	0.3164 to 5.152	Yes	*	0.0236
	200-300 mm from infarct border - 9 wps	7	4.637	1.174			0-100µm vs. 200-300µm	1.517	-0.9008 to 3.935	No	ns	0.3175
	300-400 mm from infarct border - 9 wps	7	4.01	0.6813			0-100µm vs. 300-400µm	2.144	-0.2741 to 4.562	No	ns	0.0928
							100-200µm vs. 200-300µm	-1.217	-3.635 to 1.201	No	ns	0.5021
							100-200µm vs. 300-400µm	-0.5905	-3.009 to 1.828	No	ns	0.8995
							200-300µm vs. 300-400µm	0.6267	-1.791 to 3.045	No	ns	0.8828
Figure 1j	0-100 mm from infarct border - 9 wps	7	193	77.01	Repeated measures one-way ANOVA	0.0022	Tukey's multiple comparisons test	Mean Diff.	95.00% CI of diff.	Below threshold?	Summary	Adjusted P Value
	100-200 mm from infarct border - 9 wps	7	110.2	31.38			0-100µm vs. 100-200µm	82.87	20.06 to 145.7	Yes	**	0.0076
	200-300 mm from infarct border - 9 wps	7	113.9	21.43			0-100µm vs. 200-300µm	79.16	16.35 to 142.0	Yes	*	0.0109
	300-400 mm from infarct border - 9 wps	7	103.2	19.28			0-100µm vs. 300-400µm	89.84	27.03 to 152.6	Yes	**	0.0039
							100-200µm vs. 200-300µm	-3.712	-66.52 to 59.10	No	ns	0.9983
							100-200µm vs. 300-400µm	6.965	-55.85 to 69.78	No	ns	0.989
							200-300µm vs. 300-400µm	10.68	-52.13 to 73.49	No	ns	0.9625
Figure 1k	0-100 mm from infarct border - 3wps	11	172.2	55.72	Unpaired two-tailed Student's t-test	<0.0001
	No stroke	10	77.12	16.71
Figure 1l	0-100 mm from infarct border - 3wps	11	5.587	2.118	Unpaired two-tailed Student's t-test	0.0104
	No stroke	13	3.681	1.148
Figure 1n	0-100 mm from infarct border - 3 wps	6	0.9117	0.2925	Repeated measures one-way ANOVA	0.0006	Tukey's multiple comparisons test	Mean Diff.	95.00% CI of diff.	Below threshold?	Summary	Adjusted P Value
	100-200 mm from infarct border - 3 wps	6	1.297	0.5651			0-100µm vs. 100-200µm	-0.3854	-0.9323 to 0.1615	No	ns	0.2204
	200-300 mm from infarct border - 3 wps	6	1.685	0.5895			0-100µm vs. 200-300µm	-0.7732	-1.320 to -0.2263	Yes	**	0.0049
	300-400 mm from infarct border - 3 wps	6	1.881	0.5005			0-100µm vs. 300-400µm	-0.969	-1.516 to -0.4221	Yes	***	0.0007
							100-200µm vs. 200-300µm	-0.3877	-0.9346 to 0.1592	No	ns	0.2163
							100-200µm vs. 300-400µm	-0.5836	-1.130 to -0.03667	Yes	*	0.0347
							200-300µm vs. 300-400µm	-0.1958	-0.7427 to 0.3511	No	ns	0.7338
Figure 2e	0-100 mm from infarct border - 1 wps	3	0.8671	0.2687	Ordinary one-way ANOVA	<0.0001	Tukey's multiple comparisons test	Mean Diff.	95.00% CI of diff.	Below threshold?	Summary	Adjusted P Value
	0-100 mm from infarct border - 3 wps	5	1.554	0.3357			1wps vs. 3wps	-0.6866	-1.337 to -0.03621	Yes	*	0.0361
	0-100 mm from infarct border - 9 wps	7	1.603	0.4057			1wps vs. 9wps	-0.7361	-1.351 to -0.1216	Yes	*	0.0152
	No stroke control	10	0.6945	0.2496			1wps vs. ctrl	0.1727	-0.4135 to 0.7589	No	ns	0.8439
							3wps vs. 9wps	-0.04958	-0.5710 to 0.4719	No	ns	0.9933
							3wps vs. ctrl	0.8592	0.3715 to 1.347	Yes	***	0.0004
							9wps vs. ctrl	0.9088	0.4700 to 1.348	Yes	****	<0.0001
Figure 2f	100-200 mm from infarct border - 1 wps	3	0.8016	0.4044	Ordinary one-way ANOVA	0.5695	Tukey's multiple comparisons test	Mean Diff.	95.00% CI of diff.	Below threshold?	Summary	Adjusted P Value
	100-200 mm from infarct border - 3 wps	5	0.8349	0.418			1wps vs. 3wps	-0.03336	-0.7809 to 0.7142	No	ns	0.9993
	100-200 mm from infarct border - 9 wps	7	0.9522	0.4556			1wps vs. 9wps	-0.1507	-0.8571 to 0.5557	No	ns	0.9326
	No stroke control	10	0.6945	0.2496			1wps vs. ctrl	0.1071	-0.5667 to 0.7810	No	ns	0.9702
							3wps vs. 9wps	-0.1173	-0.7167 to 0.4821	No	ns	0.9467
							3wps vs. ctrl	0.1405	-0.4202 to 0.7011	No	ns	0.8966
							9wps vs. ctrl	0.2578	-0.2467 to 0.7622	No	ns	0.4988
Figure 2g	200-300 mm from infarct border - 1 wps	3	0.5802	0.2719	Ordinary one-way ANOVA	0.5931	Tukey's multiple comparisons test	Mean Diff.	95.00% CI of diff.	Below threshold?	Summary	Adjusted P Value
	200-300 mm from infarct border - 3 wps	5	0.5767	0.2666			1wps vs. 3wps	0.00345	-0.4683 to 0.4752	No	ns	>0.9999
	200-300 mm from infarct border - 9 wps	7	0.5492	0.1497			1wps vs. 9wps	0.03097	-0.4147 to 0.4767	No	ns	0.9973
	No stroke control	10	0.6945	0.2496			1wps vs. ctrl	-0.1143	-0.5395 to 0.3109	No	ns	0.876
							3wps vs. 9wps	0.02752	-0.3507 to 0.4057	No	ns	0.997
							3wps vs. ctrl	-0.1177	-0.4715 to 0.2360	No	ns	0.7905
							9wps vs. ctrl	-0.1453	-0.4636 to 0.1730	No	ns	0.59
Figure 2h	300-400 mm from infarct border - 1 wps	2	0.6955	0.1995	Ordinary one-way ANOVA	0.7484	Tukey's multiple comparisons test	Mean Diff.	95.00% CI of diff.	Below threshold?	Summary	Adjusted P Value
	300-400 mm from infarct border - 3 wps	5	1.249	1.938			1wps vs. 3wps	-0.5531	-2.771 to 1.665	No	ns	0.8953
	300-400 mm from infarct border - 9 wps	6	0.818	0.5036			1wps vs. 9wps	-0.1225	-2.287 to 2.042	No	ns	0.9985
	No stroke control	10	0.6945	0.2496			1wps vs. ctrl	0.001056	-2.052 to 2.054	No	ns	>0.9999
							3wps vs. 9wps	0.4306	-1.174 to 2.036	No	ns	0.8737
							3wps vs. ctrl	0.5542	-0.8977 to 2.006	No	ns	0.7094
							9wps vs. ctrl	0.1236	-1.245 to 1.492	No	ns	0.9941
Figure 2j	Control	3	1	0.06184	Unpaired two-tailed Student's t-test	0.0081
	Peri-infarct	6	1.343	0.152
Figure 2k	Control	3	1	0.04179	Unpaired two-tailed Student's t-test	0.0012
	Peri-infarct	6	1.483	0.1526
Figure 3b	0-100 mm from infarct border - 3 wps	5	45.48	11.46	Mixed-effects analysis	<0.0001	Tukey's multiple comparisons test	Predicted (LS) mean diff.	95.00% CI of diff.	Below threshold?	Summary	Adjusted P Value
	100-200 mm from infarct border - 3 wps	5	42.35	10.04			0-100µm vs. 100-200µm	3.132	-3.255 to 9.519	No	ns	0.4723
	200-300 mm from infarct border - 3 wps	4	27.79	2.213			0-100µm vs. 200-300µm	13.79	6.843 to 20.74	Yes	***	0.0006
	300-400 mm from infarct border - 3 wps	4	20.98	3.089			0-100µm vs. 300-400µm	20.6	13.65 to 27.55	Yes	****	<0.0001
							100-200µm vs. 200-300µm	10.66	3.711 to 17.61	Yes	**	0.0039
							100-200µm vs. 300-400µm	17.47	10.52 to 24.41	Yes	****	<0.0001
							200-300µm vs. 300-400µm	6.805	-0.3359 to 13.95	No	ns	0.0628
Figure 3d	0-100 mm from infarct border - 3 wps	3	31.95	5.806	Repeated measures one-way ANOVA	0.0167	Tukey's multiple comparisons test	Mean Diff.	95.00% CI of diff.	Below threshold?	Summary	Adjusted P Value
	100-200 mm from infarct border - 3 wps	3	28.3	3.933			0-100µm vs. 100-200µm	3.651	-3.644 to 10.95	No	ns	0.3854
	200-300 mm from infarct border - 3 wps	3	24.69	1.708			0-100µm vs. 200-300µm	7.262	-0.03326 to 14.56	No	ns	0.0509
	300-400 mm from infarct border - 3 wps	3	22.41	0.7129			0-100µm vs. 300-400µm	9.538	2.243 to 16.83	Yes	*	0.0156
							100-200µm vs. 200-300µm	3.611	-3.685 to 10.91	No	ns	0.3935
							100-200µm vs. 300-400µm	5.887	-1.409 to 13.18	No	ns	0.1103
							200-300µm vs. 300-400µm	2.276	-5.020 to 9.572	No	ns	0.7133
Figure 3h	0-100 mm from infarct border - SD 3wps	11	5.587	2.118	Ordinary one-way ANOVA	0.0303	Šídák's multiple comparisons test	Mean Diff.	95.00% CI of diff.	Below threshold?	Summary	Adjusted P Value
	0-100 mm from infarct border - PLX 3wps	9	3.778	1.401			0-100µm SD vs. 0-100µm PLX	1.809	0.1411 to 3.477	Yes	*	0.0281
	100-200 mm from infarct border - SD 3wps	11	3.995	1.266			100-200µm SD vs. 100-200µm PLX	0.1524	-1.516 to 1.821	No	ns	0.9989
	100-200 mm from infarct border - PLX 3wps	9	3.842	0.89			200-300µm SD vs. 200-300µm PLX	-0.8707	-2.539 to 0.7975	No	ns	0.5622
	200-300 mm from infarct border - SD 3wps	11	3.364	1.261			300-400µm SD vs. 300-400µm PLX	-0.7289	-2.397 to 0.9392	No	ns	0.7128
	200-300 mm from infarct border - PLX 3wps	9	4.235	1.591
	300-400 mm from infarct border - SD 3wps	11	3.632	0.7389
	300-400 mm from infarct border - PLX 3wps	9	4.361	1.851
Figure 3i	0-100 mm from infarct border - SD 3wps	11	172.2	55.72	Ordinary one-way ANOVA	<0.0001	Šídák's multiple comparisons test	Mean Diff.	95.00% CI of diff.	Below threshold?	Summary	Adjusted P Value
	0-100 mm from infarct border - PLX 3wps	9	117.5	35.45			0-100µm SD vs. 0-100µm PLX	54.62	11.92 to 97.31	Yes	**	0.0066
	100-200 mm from infarct border - SD 3wps	11	119.7	36.01			100-200µm SD vs. 100-200µm PLX	21.57	-21.13 to 64.26	No	ns	0.5926
	100-200 mm from infarct border - PLX 3wps	9	98.15	25.26			200-300µm SD vs. 200-300µm PLX	-9.384	-52.08 to 33.31	No	ns	0.9677
	200-300 mm from infarct border - SD 3wps	11	90.43	25.99			300-400µm SD vs. 300-400µm PLX	-21.81	-64.51 to 20.89	No	ns	0.5822
	200-300 mm from infarct border - PLX 3wps	9	99.81	34.09
	300-400 mm from infarct border - SD 3wps	11	89.7	16.47
	300-400 mm from infarct border - PLX 3wps	9	111.5	51.98
Figure 3j	0-100 mm from infarct border - SD 3wps	6	0.9117	0.2925	Ordinary one-way ANOVA	0.0409	Šídák's multiple comparisons test	Mean Diff.	95.00% CI of diff.	Below threshold?	Summary	Adjusted P Value
	0-100 mm from infarct border - PLX 3wps	7	2.208	1.533			0-100µm SD vs. 0-100µm PLX	-1.296	-2.430 to -0.1614	Yes	*	0.0193
	100-200 mm from infarct border - SD 3wps	6	1.297	0.5651			100-200µm SD vs. 100-200µm PLX	-0.9397	-2.074 to 0.1948	No	ns	0.14
	100-200 mm from infarct border - PLX 3wps	7	2.237	0.8453			200-300µm SD vs. 200-300µm PLX	-0.4678	-1.602 to 0.6667	No	ns	0.746
	200-300 mm from infarct border - SD 3wps	6	1.685	0.5895			300-400µm SD vs. 300-400µm PLX	-0.1482	-1.283 to 0.9862	No	ns	0.9951
	200-300 mm from infarct border - PLX 3wps	7	2.153	0.4827
	300-400 mm from infarct border - SD 3wps	6	1.881	0.5005
	300-400 mm from infarct border - PLX 3wps	7	2.029	0.6222
Figure 3m	0-100 mm from infarct border - SD 3wps	5	1.554	0.3357	Unpaired two-tailed Student's t-test	0.0002
	0-100 mm from infarct border - PLX 3wps	9	0.8159	0.1764
Extended data Fig. 1c	0-100 mm from infarct border - 3 wps	5	11.44	2.056	Repeated measures one-way ANOVA		Tukey's multiple comparisons test	Mean Diff.	95.00% CI of diff.	Below threshold?	Summary	Adjusted P Value
	100-200 mm from infarct border - 3 wps	5	5.193	2.86			0-100 vs. 100-200 µm	6.246	-0.02249 to 12.52	No	ns	0.0506	A-B
	200-300 mm from infarct border - 3 wps	5	3.697	1.557			0-100 vs. 200-300µm	7.743	4.290 to 11.20	Yes	**	0.0028	A-C
	300-400 mm from infarct border - 3 wps	5	3.631	1.541			0-100 vs. 300-400	7.808	2.768 to 12.85	Yes	*	0.0111	A-D
							100-200 µm vs. 200-300µm	1.496	-3.095 to 6.088	No	ns	0.595	B-C
							100-200 µm vs. 300-400	1.562	-5.790 to 8.914	No	ns	0.823	B-D
							200-300µm vs. 300-400	0.0656	-3.633 to 3.764	No	ns	0.9998	C-D
Extended data Fig. 1d	0-100 mm from infarct border - 3 wps	5	69.22	20.6	Repeated measures one-way ANOVA	0.0288	Tukey's multiple comparisons test	Mean Diff.	95.00% CI of diff.	Below threshold?	Summary	Adjusted P Value
	100-200 mm from infarct border - 3 wps	5	48.14	33.98			0-100 vs. 100-200 µm	21.07	-11.49 to 53.64	No	ns	0.1749
	200-300 mm from infarct border - 3 wps	5	45.34	26.91			0-100 vs. 200-300µm	23.88	2.079 to 45.68	Yes	*	0.0371
	300-400 mm from infarct border - 3 wps	5	31.63	16.58			0-100 vs. 300-400	37.59	12.70 to 62.48	Yes	*	0.0122
							100-200 µm vs. 200-300µm	2.807	-28.57 to 34.19	No	ns	0.9813
							100-200 µm vs. 300-400	16.52	-34.04 to 67.08	No	ns	0.5935
							200-300µm vs. 300-400	13.71	-11.31 to 38.73	No	ns	0.2576
Extended data Fig. 2j	5 months old - no stroke	3	2.706	0.2366	Ordinary one-way ANOVA	0.1912	Tukey's multiple comparisons test	Mean Diff.	95.00% CI of diff.	Below threshold?	Summary	Adjusted P Value
	9 months old - no stroke	5	3.242	0.8511			5 months vs. 9 months	-0.536	-2.158 to 1.086	No	ns	0.6491
	16 months old - no stroke	5	3.855	0.9431			5 months vs. 16 months	-1.149	-2.771 to 0.4736	No	ns	0.1777
							9 months vs. 16 months	-0.6127	-2.018 to 0.7922	No	ns	0.4821
Extended data Fig. 2k	5 months old - no stroke	3	69.71	1.735	Ordinary one-way ANOVA	0.7659	Tukey's multiple comparisons test	Mean Diff.	95.00% CI of diff.	Below threshold?	Summary	Adjusted P Value
	9 months old - no stroke	5	76.07	15.6			5 months vs. 9 months	-6.361	-38.07 to 25.35	No	ns	0.8488
	16 months old - no stroke	5	78.16	19.55			5 months vs. 16 months	-8.448	-40.16 to 23.26	No	ns	0.7517
							9 months vs. 16 months	-2.087	-29.55 to 25.37	No	ns	0.9764
Extended data Fig. 2l	5 months old - no stroke	3	2.642	0.07433	Ordinary one-way ANOVA	0.0009	Tukey's multiple comparisons test	Mean Diff.	95.00% CI of diff.	Below threshold?	Summary	Adjusted P Value
	9 months old - no stroke	5	4.121	0.8368			5 months vs. 9 months	-1.479	-3.016 to 0.05890	No	ns	0.0594
	16 months old - no stroke	5	5.684	0.8785			5 months vs. 16 months	-3.042	-4.579 to -1.504	Yes	***	0.0008
							9 months vs. 16 months	-1.563	-2.895 to -0.2313	Yes	*	0.0229
Extended data Fig. 2p	0-100 mm from infarct border - 3 wps	4	2.577	1.302	Repeated measures one-way ANOVA	0.0745	Tukey's multiple comparisons test	Mean Diff.	95.00% CI of diff.	Below threshold?	Summary	Adjusted P Value
	100-200 mm from infarct border - 3 wps	4	1.712	0.3442			0-100µm vs. 100-200µm	0.8651	-0.4814 to 2.212	No	ns	0.2547
	200-300 mm from infarct border - 3 wps	4	1.537	0.09292			0-100µm vs. 200-300µm	1.04	-0.3065 to 2.387	No	ns	0.1441
	300-400 mm from infarct border - 3 wps	4	1.326	0.04468			0-100µm vs. 300-400µm	1.251	-0.09581 to 2.597	No	ns	0.0698
							100-200µm vs. 200-300µm	0.1748	-1.172 to 1.521	No	ns	0.9762
							100-200µm vs. 300-400µm	0.3856	-0.9610 to 1.732	No	ns	0.8083
							200-300µm vs. 300-400µm	0.2107	-1.136 to 1.557	No	ns	0.9597
Extended data Fig. 2s	0-100 mm from infarct border - 3 wps	7	0.7183	0.37	Repeated measures one-way ANOVA	0.0089	Tukey's multiple comparisons test	Mean Diff.	95.00% CI of diff.	Below threshold?	Summary	Adjusted P Value
	100-200 mm from infarct border - 3 wps	7	1.313	0.65			0-100µm vs. 100-200µm	-0.5948	-1.209 to 0.01965	No	ns	0.0598
	200-300 mm from infarct border - 3 wps	7	1.242	0.3369			0-100µm vs. 200-300µm	-0.5236	-1.138 to 0.09085	No	ns	0.1112
	300-400 mm from infarct border - 3 wps	7	1.555	0.2903			0-100µm vs. 300-400µm	-0.8366	-1.451 to -0.2221	Yes	**	0.0059
							100-200µm vs. 200-300µm	0.0712	-0.5433 to 0.6857	No	ns	0.9875
							100-200µm vs. 300-400µm	-0.2418	-0.8562 to 0.3727	No	ns	0.687
							200-300µm vs. 300-400µm	-0.313	-0.9274 to 0.3015	No	ns	0.4923
Extended data Fig. 3a	0-100 mm from infarct border - 1 wps	3	0.6629	0.05618	Ordinary one-way ANOVA	0.0005	Tukey's multiple comparisons test	Mean Diff.	95.00% CI of diff.	Below threshold?	Summary	Adjusted P Value
	0-100 mm from infarct border - 3 wps	4	0.7571	0.2097			1wps vs. 3wps	-0.09416	-0.3977 to 0.2094	No	ns	0.8228
	0-100 mm from infarct border - 9 wps	7	0.523	0.1194			1wps vs. 9wps	0.14	-0.1468 to 0.4268	No	ns	0.5367
	No stroke control	10	0.3618	0.1488			1wps vs. ctrl	0.3012	0.02756 to 0.5748	Yes	*	0.0276
							3wps vs. 9wps	0.2341	-0.009237 to 0.4775	No	ns	0.0621
							3wps vs. ctrl	0.3953	0.1677 to 0.6230	Yes	***	0.0005
							9wps vs. ctrl	0.1612	-0.04364 to 0.3660	No	ns	0.1577
Extended data Fig. 3b	100-200 mm from infarct border - 1 wps	3	0.7335	0.1518	Ordinary one-way ANOVA	0.0006	Tukey's multiple comparisons test	Mean Diff.	95.00% CI of diff.	Below threshold?	Summary	Adjusted P Value
	100-200 mm from infarct border - 3 wps	5	0.8044	0.2454			1wps vs. 3wps	-0.07092	-0.4198 to 0.2779	No	ns	0.9409
	100-200 mm from infarct border - 9 wps	7	0.5537	0.1475			1wps vs. 9wps	0.1797	-0.1499 to 0.5094	No	ns	0.444
	No stroke control	10	0.3618	0.1488			1wps vs. ctrl	0.3717	0.05726 to 0.6861	Yes	*	0.0168
							3wps vs. 9wps	0.2506	-0.02905 to 0.5303	No	ns	0.0894
							3wps vs. ctrl	0.4426	0.1810 to 0.7043	Yes	***	0.0006
							9wps vs. ctrl	0.192	-0.04343 to 0.4274	No	ns	0.1366
Extended data Fig. 3c	200-300 mm from infarct border - 1 wps	3	0.7024	0.0979	Ordinary one-way ANOVA	0.0002	Tukey's multiple comparisons test	Mean Diff.	95.00% CI of diff.	Below threshold?	Summary	Adjusted P Value
	200-300 mm from infarct border - 3 wps	5	0.7852	0.1869			1wps vs. 3wps	-0.08276	-0.3822 to 0.2167	No	ns	0.8669
	200-300 mm from infarct border - 9 wps	7	0.5609	0.1267			1wps vs. 9wps	0.1415	-0.1415 to 0.4244	No	ns	0.5169
	No stroke control	10	0.3618	0.1488			1wps vs. ctrl	0.3406	0.07073 to 0.6106	Yes	*	0.0102
							3wps vs. 9wps	0.2242	-0.01586 to 0.4643	No	ns	0.0727
							3wps vs. ctrl	0.4234	0.1988 to 0.6480	Yes	***	0.0002
							9wps vs. ctrl	0.1992	-0.002891 to 0.4012	No	ns	0.0543
Extended data Fig. 3d	300-400 mm from infarct border - 1 wps	2	0.7823	0.12	Ordinary one-way ANOVA	0.0007	Tukey's multiple comparisons test	Mean Diff.	95.00% CI of diff.	Below threshold?	Summary	Adjusted P Value
	300-400 mm from infarct border - 3 wps	5	0.7575	0.2385			1wps vs. 3wps	0.02475	-0.3672 to 0.4167	No	ns	0.9979
	300-400 mm from infarct border - 9 wps	6	0.648	0.1314			1wps vs. 9wps	0.1343	-0.2482 to 0.5168	No	ns	0.7583
	No stroke control	10	0.3618	0.1488			1wps vs. ctrl	0.4205	0.05762 to 0.7833	Yes	*	0.0198
							3wps vs. 9wps	0.1095	-0.1741 to 0.3932	No	ns	0.7021
							3wps vs. ctrl	0.3957	0.1392 to 0.6523	Yes	**	0.0018
							9wps vs. ctrl	0.2862	0.04428 to 0.5281	Yes	*	0.0171
Extended data Fig. 4b	0-100 mm from infarct border - 3 wps	5	61.76	4.104	Repeated measures one-way ANOVA	0.0074	Tukey's multiple comparisons test	Mean Diff.	95.00% CI of diff.	Below threshold?	Summary	Adjusted P Value
	100-200 mm from infarct border - 3 wps	5	56.57	4.947			0-100µm vs. 100-200µm	5.193	-2.798 to 13.18	No	ns	0.267
	200-300 mm from infarct border - 3 wps	5	57.33	4.607			0-100µm vs. 200-300µm	4.436	-3.555 to 12.43	No	ns	0.3904
	300-400 mm from infarct border - 3 wps	5	50.02	4.977			0-100µm vs. 300-400µm	11.75	3.755 to 19.74	Yes	**	0.0044
							100-200µm vs. 200-300µm	-0.7574	-8.748 to 7.234	No	ns	0.9918
							100-200µm vs. 300-400µm	6.553	-1.438 to 14.54	No	ns	0.1229
							200-300µm vs. 300-400µm	7.31	-0.6809 to 15.30	No	ns	0.0771
Extended data Fig. 4d	0-100 mm from infarct border - 3 wps	6	0.0009902	0.0002382	Repeated measures one-way ANOVA	<0.0001	Tukey's multiple comparisons test	Mean Diff.	95.00% CI of diff.	Below threshold?	Summary	Adjusted P Value
	100-200 mm from infarct border - 3 wps	6	0.000674	0.0002966			0-100 vs. 100-200	0.0003162	0.0001415 to 0.0004908	Yes	**	0.0043	A-C
	200-300 mm from infarct border - 3 wps	6	0.000388	0.0002532			0-100 vs. 200-300	0.0006022	0.0004384 to 0.0007659	Yes	***	0.0001	A-E
	300-400 mm from infarct border - 3 wps	6	0.0003196	0.000142			0-100 vs. 300-400	0.0006705	0.0004029 to 0.0009381	Yes	***	0.001	A-G
							100-200 vs. 200-300	0.000286	6.727e-005 to 0.0005047	Yes	*	0.0176	C-E
							100-200 vs. 300-400	0.0003544	1.810e-005 to 0.0006906	Yes	*	0.0412	C-G
							200-300 vs. 300-400	6.838e-05	-0.0002946 to 0.0004314	No	ns	0.8949	E-G
Extended data Fig. 4f	0-100 mm from infarct border - SD 3wps	5	61.76	4.104	Ordinary one-way ANOVA	<0.0001	Šídák's multiple comparisons test	Mean Diff.	95.00% CI of diff.	Below threshold?	Summary	Adjusted P Value
	0-100 mm from infarct border - PLX 3wps	5	44.68	6.984			0-100µm SD vs. 0-100µm PLX	17.09	6.515 to 27.66	Yes	***	0.0007
	100-200 mm from infarct border - SD 3wps	5	56.57	4.947			100-200µm SD vs. 100-200µm PLX	21.07	10.50 to 31.64	Yes	****	<0.0001
	100-200 mm from infarct border - PLX 3wps	5	35.5	8.787			200-300µm SD vs. 200-300µm PLX	28.86	18.29 to 39.43	Yes	****	<0.0001
	200-300 mm from infarct border - SD 3wps	5	57.33	4.607			300-400µm SD vs. 300-400µm PLX	25.68	15.11 to 36.25	Yes	****	<0.0001
	200-300 mm from infarct border - PLX 3wps	5	28.47	7.842
	300-400 mm from infarct border - SD 3wps	5	50.02	4.977
	300-400 mm from infarct border - PLX 3wps	5	24.34	6.792
Extended data Fig. 4g	0-100 mm from infarct border - SD 3wps	5	0.7571	0.2097	Ordinary one-way ANOVA	<0.0001	Šídák's multiple comparisons test	Mean Diff.	95.00% CI of diff.	Below threshold?	Summary	Adjusted P Value
	0-100 mm from infarct border - PLX 3wps	9	0.3604	0.06733			0-100µm SD vs. 0-100µm PLX	0.3967	0.1877 to 0.6057	Yes	****	<0.0001
	100-200 mm from infarct border - SD 3wps	5	0.8044	0.2454			100-200µm SD vs. 100-200µm PLX	0.4164	0.2142 to 0.6185	Yes	****	<0.0001
	100-200 mm from infarct border - PLX 3wps	11	0.388	0.08425			200-300µm SD vs. 200-300µ PLX	0.3689	0.1553 to 0.5826	Yes	***	0.0002
	200-300 mm from infarct border - SD 3wps	5	0.7852	0.1869			300-400µm SD vs. 300-400µm PLX	0.4478	0.2108 to 0.6848	Yes	****	<0.0001
	200-300 mm from infarct border - PLX 3wps	8	0.4162	0.07929
	300-400 mm from infarct border - SD 3wps	5	0.7575	0.2385
	300-400 mm from infarct border - PLX 3wps	6	0.3561	0.1164

### Sheet: Updated
Figure	Group	n	Mean	SD	Statistical Test	P value	Multiple Comparisons
							Tukey's multiple comparisons test	Mean Diff.	95.00% CI of diff.	Below threshold?	Summary	Adjusted P Value
Figure 1c	0-100 mm from infarct border - 1 wps	3	4.414	0.4256	Repeated measures one-way ANOVA	0.6279	0-100µm vs. 100-200µm	1.177	-2.562 to 4.916	No	ns	0.7082
	100-200 mm from infarct border - 1 wps	3	3.237	1.577			0-100µm vs. 200-300µm	0.1711	-3.568 to 3.910	No	ns	0.9984
	200-300 mm from infarct border - 1 wps	3	4.243	0.1808			0-100µm vs. 300-400µm	1.054	-2.685 to 4.793	No	ns	0.7678
	300-400 mm from infarct border - 1 wps	3	3.36	1.971			100-200µm vs. 200-300µm	-1.006	-4.745 to 2.733	No	ns	0.7904
							100-200µm vs. 300-400µm	-0.1227	-3.862 to 3.616	No	ns	0.9994
							200-300µm vs. 300-400µm	0.8831	-2.856 to 4.622	No	ns	0.8444
Figure 1d	0-100 mm from infarct border - 1 wps	3	143.1	24.61	Repeated measures one-way ANOVA	0.1853	Tukey's multiple comparisons test	Mean Diff.	95.00% CI of diff.	Below threshold?	Summary	Adjusted P Value
	100-200 mm from infarct border - 1 wps	3	93.58	52.93			0-100µm vs. 100-200µm	49.48	-26.41 to 125.4	No	ns	0.2105
	200-300 mm from infarct border - 1 wps	3	105.3	25.62			0-100µm vs. 200-300µm	37.78	-38.11 to 113.7	No	ns	0.3893
	300-400 mm from infarct border - 1 wps	3	95	18.32			0-100µm vs. 300-400µm	48.07	-27.83 to 124.0	No	ns	0.2273
							100-200µm vs. 200-300µm	-11.7	-87.59 to 64.20	No	ns	0.9476
							100-200µm vs. 300-400µm	-1.415	-77.31 to 74.48	No	ns	0.9999
							200-300µm vs. 300-400µm	10.28	-65.61 to 86.18	No	ns	0.9632
Figure 1f	0-100 mm from infarct border - 3 wps	11	5.587	2.118	Repeated measures one-way ANOVA	0.0006	Tukey's multiple comparisons test	Mean Diff.	95.00% CI of diff.	Below threshold?	Summary	Adjusted P Value
	100-200 mm from infarct border - 3 wps	11	3.995	1.266			0-100µm vs. 100-200µm	1.593	0.2048 to 2.980	Yes	*	0.0197
	200-300 mm from infarct border - 3 wps	11	3.364	1.261			0-100µm vs. 200-300µm	2.223	0.8351 to 3.611	Yes	***	0.0008
	300-400 mm from infarct border - 3 wps	11	3.632	0.7389			0-100µm vs. 300-400µm	1.955	0.5675 to 3.343	Yes	**	0.0032
							100-200µm vs. 200-300µm	0.6303	-0.7574 to 2.018	No	ns	0.61
							100-200µm vs. 300-400µm	0.3628	-1.025 to 1.751	No	ns	0.892
							200-300µm vs. 300-400µm	-0.2676	-1.655 to 1.120	No	ns	0.9526
Figure 1g	0-100 mm from infarct border - 3 wps	11	172.2	55.72	Repeated measures one-way ANOVA	<0.0001	Tukey's multiple comparisons test	Mean Diff.	95.00% CI of diff.	Below threshold?	Summary	Adjusted P Value
	100-200 mm from infarct border - 3 wps	11	119.7	36.01			0-100µm vs. 100-200µm	52.43	19.89 to 84.98	Yes	***	0.0007
	200-300 mm from infarct border - 3 wps	11	90.43	25.99			0-100µm vs. 200-300µm	81.72	49.17 to 114.3	Yes	****	<0.0001
	300-400 mm from infarct border - 3 wps	11	89.7	16.47			0-100µm vs. 300-400µm	82.46	49.91 to 115.0	Yes	****	<0.0001
							100-200µm vs. 200-300µm	29.29	-3.259 to 61.84	No	ns	0.0897
							100-200µm vs. 300-400µm	30.02	-2.525 to 62.57	No	ns	0.079
							200-300µm vs. 300-400µm	0.7339	-31.81 to 33.28	No	ns	>0.9999
Figure 1i	0-100 mm from infarct border - 9 wps	7	6.154	2.725	Repeated measures one-way ANOVA	0.029	Tukey's multiple comparisons test	Mean Diff.	95.00% CI of diff.	Below threshold?	Summary	Adjusted P Value
	100-200 mm from infarct border - 9 wps	7	3.419	1.165			0-100µm vs. 100-200µm	2.734	0.3164 to 5.152	Yes	*	0.0236
	200-300 mm from infarct border - 9 wps	7	4.637	1.174			0-100µm vs. 200-300µm	1.517	-0.9008 to 3.935	No	ns	0.3175
	300-400 mm from infarct border - 9 wps	7	4.01	0.6813			0-100µm vs. 300-400µm	2.144	-0.2741 to 4.562	No	ns	0.0928
							100-200µm vs. 200-300µm	-1.217	-3.635 to 1.201	No	ns	0.5021
							100-200µm vs. 300-400µm	-0.5905	-3.009 to 1.828	No	ns	0.8995
							200-300µm vs. 300-400µm	0.6267	-1.791 to 3.045	No	ns	0.8828
Figure 1j	0-100 mm from infarct border - 9 wps	7	193	77.01	Repeated measures one-way ANOVA	0.0022	Tukey's multiple comparisons test	Mean Diff.	95.00% CI of diff.	Below threshold?	Summary	Adjusted P Value
	100-200 mm from infarct border - 9 wps	7	110.2	31.38			0-100µm vs. 100-200µm	82.87	20.06 to 145.7	Yes	**	0.0076
	200-300 mm from infarct border - 9 wps	7	113.9	21.43			0-100µm vs. 200-300µm	79.16	16.35 to 142.0	Yes	*	0.0109
	300-400 mm from infarct border - 9 wps	7	103.2	19.28			0-100µm vs. 300-400µm	89.84	27.03 to 152.6	Yes	**	0.0039
							100-200µm vs. 200-300µm	-3.712	-66.52 to 59.10	No	ns	0.9983
							100-200µm vs. 300-400µm	6.965	-55.85 to 69.78	No	ns	0.989
							200-300µm vs. 300-400µm	10.68	-52.13 to 73.49	No	ns	0.9625
Figure 1k	0-100 mm from infarct border - 3wps	11	172.2	55.72	Unpaired two-tailed Student's t-test	<0.0001
	No stroke	10	77.12	16.71
Figure 1l	0-100 mm from infarct border - 3wps	11	5.587	2.118	Unpaired two-tailed Student's t-test	0.0104
	No stroke	13	3.681	1.148
Figure 1n	0-100 mm from infarct border - 3 wps	6	0.9117	0.2925	Repeated measures one-way ANOVA	0.0006	Tukey's multiple comparisons test	Mean Diff.	95.00% CI of diff.	Below threshold?	Summary	Adjusted P Value
	100-200 mm from infarct border - 3 wps	6	1.297	0.5651			0-100µm vs. 100-200µm	-0.3854	-0.9323 to 0.1615	No	ns	0.2204
	200-300 mm from infarct border - 3 wps	6	1.685	0.5895			0-100µm vs. 200-300µm	-0.7732	-1.320 to -0.2263	Yes	**	0.0049
	300-400 mm from infarct border - 3 wps	6	1.881	0.5005			0-100µm vs. 300-400µm	-0.969	-1.516 to -0.4221	Yes	***	0.0007
							100-200µm vs. 200-300µm	-0.3877	-0.9346 to 0.1592	No	ns	0.2163
Figure 2e	0-100 mm from infarct border - 1 wps	3	0.6629	0.05618	Ordinary one-way ANOVA	0.0005	Tukey's multiple comparisons test	Mean Diff.	95.00% CI of diff.	Below threshold?	Summary	Adjusted P Value
	0-100 mm from infarct border - 3 wps	4	0.7571	0.2097			1wps vs. 3wps	-0.09416	-0.3977 to 0.2094	No	ns	0.8228
	0-100 mm from infarct border - 9 wps	7	0.523	0.1194			1wps vs. 9wps	0.14	-0.1468 to 0.4268	No	ns	0.5367
	No stroke control	10	0.3618	0.1488			1wps vs. ctrl	0.3012	0.02756 to 0.5748	Yes	*	0.0276
							3wps vs. 9wps	0.2341	-0.009237 to 0.4775	No	ns	0.0621
							3wps vs. ctrl	0.3953	0.1677 to 0.6230	Yes	***	0.0005
							9wps vs. ctrl	0.1612	-0.04364 to 0.3660	No	ns	0.1577
Figure 2f	100-200 mm from infarct border - 1 wps	3	0.7335	0.1518	Ordinary one-way ANOVA	0.0006	Tukey's multiple comparisons test	Mean Diff.	95.00% CI of diff.	Below threshold?	Summary	Adjusted P Value
	100-200 mm from infarct border - 3 wps	5	0.8044	0.2454			1wps vs. 3wps	-0.07092	-0.4198 to 0.2779	No	ns	0.9409
	100-200 mm from infarct border - 9 wps	7	0.5537	0.1475			1wps vs. 9wps	0.1797	-0.1499 to 0.5094	No	ns	0.444
	No stroke control	10	0.3618	0.1488			1wps vs. ctrl	0.3717	0.05726 to 0.6861	Yes	*	0.0168
							3wps vs. 9wps	0.2506	-0.02905 to 0.5303	No	ns	0.0894
							3wps vs. ctrl	0.4426	0.1810 to 0.7043	Yes	***	0.0006
							9wps vs. ctrl	0.192	-0.04343 to 0.4274	No	ns	0.1366
Figure 2g	200-300 mm from infarct border - 1 wps	3	0.7024	0.0979	Ordinary one-way ANOVA	0.0002	Tukey's multiple comparisons test	Mean Diff.	95.00% CI of diff.	Below threshold?	Summary	Adjusted P Value
	200-300 mm from infarct border - 3 wps	5	0.7852	0.1869			1wps vs. 3wps	-0.08276	-0.3822 to 0.2167	No	ns	0.8669
	200-300 mm from infarct border - 9 wps	7	0.5609	0.1267			1wps vs. 9wps	0.1415	-0.1415 to 0.4244	No	ns	0.5169
	No stroke control	10	0.3618	0.1488			1wps vs. ctrl	0.3406	0.07073 to 0.6106	Yes	*	0.0102
							3wps vs. 9wps	0.2242	-0.01586 to 0.4643	No	ns	0.0727
							3wps vs. ctrl	0.4234	0.1988 to 0.6480	Yes	***	0.0002
							9wps vs. ctrl	0.1992	-0.002891 to 0.4012	No	ns	0.0543
Figure 2h	300-400 mm from infarct border - 1 wps	2	0.7823	0.12	Ordinary one-way ANOVA	0.0007	Tukey's multiple comparisons test	Mean Diff.	95.00% CI of diff.	Below threshold?	Summary	Adjusted P Value
	300-400 mm from infarct border - 3 wps	5	0.7575	0.2385			1wps vs. 3wps	0.02475	-0.3672 to 0.4167	No	ns	0.9979
	300-400 mm from infarct border - 9 wps	6	0.648	0.1314			1wps vs. 9wps	0.1343	-0.2482 to 0.5168	No	ns	0.7583
	No stroke control	10	0.3618	0.1488			1wps vs. ctrl	0.4205	0.05762 to 0.7833	Yes	*	0.0198
							3wps vs. 9wps	0.1095	-0.1741 to 0.3932	No	ns	0.7021
							3wps vs. ctrl	0.3957	0.1392 to 0.6523	Yes	**	0.0018
							9wps vs. ctrl	0.2862	0.04428 to 0.5281	Yes	*	0.0171
Figure 2i	0-100 mm from infarct border - 1 wps	3	0.8671	0.2687	Ordinary one-way ANOVA	<0.0001	Tukey's multiple comparisons test	Mean Diff.	95.00% CI of diff.	Below threshold?	Summary	Adjusted P Value
	0-100 mm from infarct border - 3 wps	5	1.554	0.3357			1wps vs. 3wps	-0.6866	-1.337 to -0.03621	Yes	*	0.0361
	0-100 mm from infarct border - 9 wps	7	1.603	0.4057			1wps vs. 9wps	-0.7361	-1.351 to -0.1216	Yes	*	0.0152
	No stroke control	10	0.6945	0.2496			1wps vs. ctrl	0.1727	-0.4135 to 0.7589	No	ns	0.8439
							3wps vs. 9wps	-0.04958	-0.5710 to 0.4719	No	ns	0.9933
							3wps vs. ctrl	0.8592	0.3715 to 1.347	Yes	***	0.0004
							9wps vs. ctrl	0.9088	0.4700 to 1.348	Yes	****	<0.0001
Figure 2j	100-200 mm from infarct border - 1 wps	3	0.8016	0.4044	Ordinary one-way ANOVA	0.5695	Tukey's multiple comparisons test	Mean Diff.	95.00% CI of diff.	Below threshold?	Summary	Adjusted P Value
	100-200 mm from infarct border - 3 wps	5	0.8349	0.418			1wps vs. 3wps	-0.03336	-0.7809 to 0.7142	No	ns	0.9993
	100-200 mm from infarct border - 9 wps	7	0.9522	0.4556			1wps vs. 9wps	-0.1507	-0.8571 to 0.5557	No	ns	0.9326
	No stroke control	10	0.6945	0.2496			1wps vs. ctrl	0.1071	-0.5667 to 0.7810	No	ns	0.9702
							3wps vs. 9wps	-0.1173	-0.7167 to 0.4821	No	ns	0.9467
							3wps vs. ctrl	0.1405	-0.4202 to 0.7011	No	ns	0.8966
							9wps vs. ctrl	0.2578	-0.2467 to 0.7622	No	ns	0.4988
Figure 2k	200-300 mm from infarct border - 1 wps	3	0.5802	0.2719	Ordinary one-way ANOVA	0.5931	Tukey's multiple comparisons test	Mean Diff.	95.00% CI of diff.	Below threshold?	Summary	Adjusted P Value
	200-300 mm from infarct border - 3 wps	5	0.5767	0.2666			1wps vs. 3wps	0.00345	-0.4683 to 0.4752	No	ns	>0.9999
	200-300 mm from infarct border - 9 wps	7	0.5492	0.1497			1wps vs. 9wps	0.03097	-0.4147 to 0.4767	No	ns	0.9973
	No stroke control	10	0.6945	0.2496			1wps vs. ctrl	-0.1143	-0.5395 to 0.3109	No	ns	0.876
							3wps vs. 9wps	0.02752	-0.3507 to 0.4057	No	ns	0.997
							3wps vs. ctrl	-0.1177	-0.4715 to 0.2360	No	ns	0.7905
							9wps vs. ctrl	-0.1453	-0.4636 to 0.1730	No	ns	0.59
Figure 2l	300-400 mm from infarct border - 1 wps	2	0.6955	0.1995	Ordinary one-way ANOVA	0.7484	Tukey's multiple comparisons test	Mean Diff.	95.00% CI of diff.	Below threshold?	Summary	Adjusted P Value
	300-400 mm from infarct border - 3 wps	5	1.249	1.938			1wps vs. 3wps	-0.5531	-2.771 to 1.665	No	ns	0.8953
	300-400 mm from infarct border - 9 wps	6	0.818	0.5036			1wps vs. 9wps	-0.1225	-2.287 to 2.042	No	ns	0.9985
	No stroke control	10	0.6945	0.2496			1wps vs. ctrl	0.001056	-2.052 to 2.054	No	ns	>0.9999
							3wps vs. 9wps	0.4306	-1.174 to 2.036	No	ns	0.8737
							3wps vs. ctrl	0.5542	-0.8977 to 2.006	No	ns	0.7094
							9wps vs. ctrl	0.1236	-1.245 to 1.492	No	ns	0.9941
Figure 2n	Control	3	1	0.06184	Unpaired two-tailed Student's t-test	0.0081
	Peri-infarct	6	1.343	0.152
Figure 2o	Control	3	1	0.04179	Unpaired two-tailed Student's t-test	0.0012
	Peri-infarct	6	1.483	0.1526
Figure 3b	0-100 mm from infarct border - 3 wps	5	45.48	11.46	Mixed-effects analysis	<0.0001	Tukey's multiple comparisons test	Predicted (LS) mean diff.	95.00% CI of diff.	Below threshold?	Summary	Adjusted P Value
	100-200 mm from infarct border - 3 wps	5	42.35	10.04			0-100µm vs. 100-200µm	3.132	-3.255 to 9.519	No	ns	0.4723
	200-300 mm from infarct border - 3 wps	4	27.79	2.213			0-100µm vs. 200-300µm	13.79	6.843 to 20.74	Yes	***	0.0006
	300-400 mm from infarct border - 3 wps	4	20.98	3.089			0-100µm vs. 300-400µm	20.6	13.65 to 27.55	Yes	****	<0.0001
							100-200µm vs. 200-300µm	10.66	3.711 to 17.61	Yes	**	0.0039
							100-200µm vs. 300-400µm	17.47	10.52 to 24.41	Yes	****	<0.0001
							200-300µm vs. 300-400µm	6.805	-0.3359 to 13.95	No	ns	0.0628
Figure 3d	0-100 mm from infarct border - 3 wps	3	31.95	5.806	Repeated measures one-way ANOVA	0.0167	Tukey's multiple comparisons test	Mean Diff.	95.00% CI of diff.	Below threshold?	Summary	Adjusted P Value
	100-200 mm from infarct border - 3 wps	3	28.3	3.933			0-100µm vs. 100-200µm	3.651	-3.644 to 10.95	No	ns	0.3854
	200-300 mm from infarct border - 3 wps	3	24.69	1.708			0-100µm vs. 200-300µm	7.262	-0.03326 to 14.56	No	ns	0.0509
	300-400 mm from infarct border - 3 wps	3	22.41	0.7129			0-100µm vs. 300-400µm	9.538	2.243 to 16.83	Yes	*	0.0156
							100-200µm vs. 200-300µm	3.611	-3.685 to 10.91	No	ns	0.3935
							100-200µm vs. 300-400µm	5.887	-1.409 to 13.18	No	ns	0.1103
							200-300µm vs. 300-400µm	2.276	-5.020 to 9.572	No	ns	0.7133
Figure 3h	0-100 mm from infarct border - SD 3wps	11	5.587	2.118	Ordinary one-way ANOVA	0.0303	Šídák's multiple comparisons test	Mean Diff.	95.00% CI of diff.	Below threshold?	Summary	Adjusted P Value
	0-100 mm from infarct border - PLX 3wps	9	3.778	1.401			0-100µm SD vs. 0-100µm PLX	1.809	0.1411 to 3.477	Yes	*	0.0281
	100-200 mm from infarct border - SD 3wps	11	3.995	1.266			100-200µm SD vs. 100-200µm PLX	0.1524	-1.516 to 1.821	No	ns	0.9989
	100-200 mm from infarct border - PLX 3wps	9	3.842	0.89			200-300µm SD vs. 200-300µm PLX	-0.8707	-2.539 to 0.7975	No	ns	0.5622
	200-300 mm from infarct border - SD 3wps	11	3.364	1.261			300-400µm SD vs. 300-400µm PLX	-0.7289	-2.397 to 0.9392	No	ns	0.7128
	200-300 mm from infarct border - PLX 3wps	9	4.235	1.591
	300-400 mm from infarct border - SD 3wps	11	3.632	0.7389
	300-400 mm from infarct border - PLX 3wps	9	4.361	1.851
Figure 3i	0-100 mm from infarct border - SD 3wps	11	172.2	55.72	Ordinary one-way ANOVA	<0.0001	Šídák's multiple comparisons test	Mean Diff.	95.00% CI of diff.	Below threshold?	Summary	Adjusted P Value
	0-100 mm from infarct border - PLX 3wps	9	117.5	35.45			0-100µm SD vs. 0-100µm PLX	54.62	11.92 to 97.31	Yes	**	0.0066
	100-200 mm from infarct border - SD 3wps	11	119.7	36.01			100-200µm SD vs. 100-200µm PLX	21.57	-21.13 to 64.26	No	ns	0.5926
	100-200 mm from infarct border - PLX 3wps	9	98.15	25.26			200-300µm SD vs. 200-300µm PLX	-9.384	-52.08 to 33.31	No	ns	0.9677
	200-300 mm from infarct border - SD 3wps	11	90.43	25.99			300-400µm SD vs. 300-400µm PLX	-21.81	-64.51 to 20.89	No	ns	0.5822
	200-300 mm from infarct border - PLX 3wps	9	99.81	34.09
	300-400 mm from infarct border - SD 3wps	11	89.7	16.47
	300-400 mm from infarct border - PLX 3wps	9	111.5	51.98
Figure 3j	0-100 mm from infarct border - SD 3wps	6	0.9117	0.2925	Ordinary one-way ANOVA	0.0409	Šídák's multiple comparisons test	Mean Diff.	95.00% CI of diff.	Below threshold?	Summary	Adjusted P Value
	0-100 mm from infarct border - PLX 3wps	7	2.208	1.533			0-100µm SD vs. 0-100µm PLX	-1.296	-2.430 to -0.1614	Yes	*	0.0193
	100-200 mm from infarct border - SD 3wps	6	1.297	0.5651			100-200µm SD vs. 100-200µm PLX	-0.9397	-2.074 to 0.1948	No	ns	0.14
	100-200 mm from infarct border - PLX 3wps	7	2.237	0.8453			200-300µm SD vs. 200-300µm PLX	-0.4678	-1.602 to 0.6667	No	ns	0.746
	200-300 mm from infarct border - SD 3wps	6	1.685	0.5895			300-400µm SD vs. 300-400µm PLX	-0.1482	-1.283 to 0.9862	No	ns	0.9951
	200-300 mm from infarct border - PLX 3wps	7	2.153	0.4827
	300-400 mm from infarct border - SD 3wps	6	1.881	0.5005
	300-400 mm from infarct border - PLX 3wps	7	2.029	0.6222
Figure 3m	0-100 mm from infarct border - SD 3wps	5	1.554	0.3357	Unpaired two-tailed Student's t-test	0.0002
	0-100 mm from infarct border - PLX 3wps	9	0.8159	0.1764
Figure 4 (RNA seq data)	WT_Ctrl N=236	WT_Stroke N=126	APPPS1_Ctrl N=303	APPPS1_Stroke N=187
	(n=3 mice; 2 female, 1 male)	(n=2 mice; 2 female)	(n=2 mice; 2 female)	(n=2, 1 male; 1 female)
Figure 4j	0-100µm	6	122.7	34.44	Repeated measures one-way ANOVA	<0.0001	Šídák's multiple comparisons test	Mean Diff.	95.00% CI of diff.	Below threshold?	Summary	Adjusted P Value
	100-200µm	6	103	15.42			0-100µm vs. 100-200µm	19.72	-8.154 to 47.59	No	ns	0.3202
	200-300µm	6	100	15.42			0-100µm vs. 200-300µm	22.72	-5.154 to 50.59	No	ns	0.1711
	300-400µm	6	97.17	12.33			0-100µm vs. 300-400µm	25.57	-2.304 to 53.44	No	ns	0.0882
	Contralateral	6	46.45	2.382			0-100µm vs. Contralateral	76.28	48.41 to 104.2	Yes	****	<0.0001
							100-200µm vs. 200-300µm	3	-24.87 to 30.87	No	ns	>0.9999
							100-200µm vs. 300-400µm	5.85	-22.02 to 33.72	No	ns	0.9993
							100-200µm vs. Contralateral	56.57	28.70 to 84.44	Yes	****	<0.0001
							200-300µm vs. 300-400µm	2.85	-25.02 to 30.72	No	ns	>0.9999
							200-300µm vs. Contralateral	53.57	25.70 to 81.44	Yes	****	<0.0001
							300-400µm vs. Contralateral	50.72	22.85 to 78.59	Yes	***	0.0001
Extended data Fig. 1c	0-100 mm from infarct border - 3 wps	5	11.44	2.056	Repeated measures one-way ANOVA		Tukey's multiple comparisons test	Mean Diff.	95.00% CI of diff.	Below threshold?	Summary	Adjusted P Value
	100-200 mm from infarct border - 3 wps	5	5.193	2.86			0-100 vs. 100-200 µm	6.246	-0.02249 to 12.52	No	ns	0.0506
	200-300 mm from infarct border - 3 wps	5	3.697	1.557			0-100 vs. 200-300µm	7.743	4.290 to 11.20	Yes	**	0.0028
	300-400 mm from infarct border - 3 wps	5	3.631	1.541			0-100 vs. 300-400	7.808	2.768 to 12.85	Yes	*	0.0111
							100-200 µm vs. 200-300µm	1.496	-3.095 to 6.088	No	ns	0.595
							100-200 µm vs. 300-400	1.562	-5.790 to 8.914	No	ns	0.823
							200-300µm vs. 300-400	0.0656	-3.633 to 3.764	No	ns	0.9998
Extended data Fig. 1d	0-100 mm from infarct border - 3 wps	5	69.22	20.6	Repeated measures one-way ANOVA	0.0288	Tukey's multiple comparisons test	Mean Diff.	95.00% CI of diff.	Below threshold?	Summary	Adjusted P Value
	100-200 mm from infarct border - 3 wps	5	48.14	33.98			0-100 vs. 100-200 µm	21.07	-11.49 to 53.64	No	ns	0.1749
	200-300 mm from infarct border - 3 wps	5	45.34	26.91			0-100 vs. 200-300µm	23.88	2.079 to 45.68	Yes	*	0.0371
	300-400 mm from infarct border - 3 wps	5	31.63	16.58			0-100 vs. 300-400	37.59	12.70 to 62.48	Yes	*	0.0122
							100-200 µm vs. 200-300µm	2.807	-28.57 to 34.19	No	ns	0.9813
							100-200 µm vs. 300-400	16.52	-34.04 to 67.08	No	ns	0.5935
							200-300µm vs. 300-400	13.71	-11.31 to 38.73	No	ns	0.2576
Extended data Fig. 2j	5 months old - no stroke	3	2.706	0.2366	Ordinary one-way ANOVA	0.1912	Tukey's multiple comparisons test	Mean Diff.	95.00% CI of diff.	Below threshold?	Summary	Adjusted P Value
	9 months old - no stroke	5	3.242	0.8511			5 months vs. 9 months	-0.536	-2.158 to 1.086	No	ns	0.6491
	16 months old - no stroke	5	3.855	0.9431			5 months vs. 16 months	-1.149	-2.771 to 0.4736	No	ns	0.1777
							9 months vs. 16 months	-0.6127	-2.018 to 0.7922	No	ns	0.4821
Extended data Fig. 2k	5 months old - no stroke	3	69.71	1.735	Ordinary one-way ANOVA	0.7659	Tukey's multiple comparisons test	Mean Diff.	95.00% CI of diff.	Below threshold?	Summary	Adjusted P Value
	9 months old - no stroke	5	76.07	15.6			5 months vs. 9 months	-6.361	-38.07 to 25.35	No	ns	0.8488
	16 months old - no stroke	5	78.16	19.55			5 months vs. 16 months	-8.448	-40.16 to 23.26	No	ns	0.7517
							9 months vs. 16 months	-2.087	-29.55 to 25.37	No	ns	0.9764
Extended data Fig. 2l	5 months old - no stroke	3	2.642	0.07433	Ordinary one-way ANOVA	0.0009	Tukey's multiple comparisons test	Mean Diff.	95.00% CI of diff.	Below threshold?	Summary	Adjusted P Value
	9 months old - no stroke	5	4.121	0.8368			5 months vs. 9 months	-1.479	-3.016 to 0.05890	No	ns	0.0594
	16 months old - no stroke	5	5.684	0.8785			5 months vs. 16 months	-3.042	-4.579 to -1.504	Yes	***	0.0008
							9 months vs. 16 months	-1.563	-2.895 to -0.2313	Yes	*	0.0229
Extended data Fig. 2p	0-100 mm from infarct border - 3 wps	4	2.577	1.302	Repeated measures one-way ANOVA	0.0745	Tukey's multiple comparisons test	Mean Diff.	95.00% CI of diff.	Below threshold?	Summary	Adjusted P Value
	100-200 mm from infarct border - 3 wps	4	1.712	0.3442			0-100µm vs. 100-200µm	0.8651	-0.4814 to 2.212	No	ns	0.2547
	200-300 mm from infarct border - 3 wps	4	1.537	0.09292			0-100µm vs. 200-300µm	1.04	-0.3065 to 2.387	No	ns	0.1441
	300-400 mm from infarct border - 3 wps	4	1.326	0.04468			0-100µm vs. 300-400µm	1.251	-0.09581 to 2.597	No	ns	0.0698
							100-200µm vs. 200-300µm	0.1748	-1.172 to 1.521	No	ns	0.9762
							100-200µm vs. 300-400µm	0.3856	-0.9610 to 1.732	No	ns	0.8083
							200-300µm vs. 300-400µm	0.2107	-1.136 to 1.557	No	ns	0.9597
Extended data Fig. 2s	0-100 mm from infarct border - 3 wps	7	0.7183	0.37	Repeated measures one-way ANOVA	0.0089	Tukey's multiple comparisons test	Mean Diff.	95.00% CI of diff.	Below threshold?	Summary	Adjusted P Value
	100-200 mm from infarct border - 3 wps	7	1.313	0.65			0-100µm vs. 100-200µm	-0.5948	-1.209 to 0.01965	No	ns	0.0598
	200-300 mm from infarct border - 3 wps	7	1.242	0.3369			0-100µm vs. 200-300µm	-0.5236	-1.138 to 0.09085	No	ns	0.1112
	300-400 mm from infarct border - 3 wps	7	1.555	0.2903			0-100µm vs. 300-400µm	-0.8366	-1.451 to -0.2221	Yes	**	0.0059
							100-200µm vs. 200-300µm	0.0712	-0.5433 to 0.6857	No	ns	0.9875
							100-200µm vs. 300-400µm	-0.2418	-0.8562 to 0.3727	No	ns	0.687
							200-300µm vs. 300-400µm	-0.313	-0.9274 to 0.3015	No	ns	0.4923
Extended data Fig. 3b	0-100µm	5	8.654	4.887	Repeated measures one-way ANOVA	0.0068	Šídák's multiple comparisons test	Mean Diff.	95.00% CI of diff.	Below threshold?	Summary	Adjusted P Value
	100-200µm	5	7.941	7.066			0-100µm vs. 100-200µm	0.713	-5.223 to 6.649	No	ns	0.9994
	200-300µm	5	9.515	9.42			0-100µm vs. 200-300µm	-0.8608	-6.797 to 5.076	No	ns	0.9984
	300-400µm	5	15.47	9.217			0-100µm vs. 300-400µm	-6.813	-12.75 to -0.8769	Yes	*	0.0215
							100-200µm vs. 200-300µm	-1.574	-7.510 to 4.363	No	ns	0.9624
							100-200µm vs. 300-400µm	-7.526	-13.46 to -1.590	Yes	*	0.0109
							200-300µm vs. 300-400µm	-5.952	-11.89 to -0.01608	Yes	*	0.0492
Extended data Fig. 3d	Intraneuronal	3	28349.3	40651	Paired two-tailed Student's t-test	0.0121
	Extraneuronal	3	1.14133e+06	248526
Extended data Fig. 4b	0-100 mm from infarct border - 3 wps	5	61.76	4.104	Repeated measures one-way ANOVA	0.0074	Tukey's multiple comparisons test	Mean Diff.	95.00% CI of diff.	Below threshold?	Summary	Adjusted P Value
	100-200 mm from infarct border - 3 wps	5	56.57	4.947			0-100µm vs. 100-200µm	5.193	-2.798 to 13.18	No	ns	0.267
	200-300 mm from infarct border - 3 wps	5	57.33	4.607			0-100µm vs. 200-300µm	4.436	-3.555 to 12.43	No	ns	0.3904
	300-400 mm from infarct border - 3 wps	5	50.02	4.977			0-100µm vs. 300-400µm	11.75	3.755 to 19.74	Yes	**	0.0044
							100-200µm vs. 200-300µm	-0.7574	-8.748 to 7.234	No	ns	0.9918
							100-200µm vs. 300-400µm	6.553	-1.438 to 14.54	No	ns	0.1229
							200-300µm vs. 300-400µm	7.31	-0.6809 to 15.30	No	ns	0.0771
Extended data Fig. 4d	0-100 mm from infarct border - 3 wps	6	0.0009902	0.0002382	Repeated measures one-way ANOVA	<0.0001	Tukey's multiple comparisons test	Mean Diff.	95.00% CI of diff.	Below threshold?	Summary	Adjusted P Value
	100-200 mm from infarct border - 3 wps	6	0.000674	0.0002966			0-100 vs. 100-200	0.0003162	0.0001415 to 0.0004908	Yes	**	0.0043
	200-300 mm from infarct border - 3 wps	6	0.000388	0.0002532			0-100 vs. 200-300	0.0006022	0.0004384 to 0.0007659	Yes	***	0.0001
	300-400 mm from infarct border - 3 wps	6	0.0003196	0.000142			0-100 vs. 300-400	0.0006705	0.0004029 to 0.0009381	Yes	***	0.001
							100-200 vs. 200-300	0.000286	6.727e-005 to 0.0005047	Yes	*	0.0176
							100-200 vs. 300-400	0.0003544	1.810e-005 to 0.0006906	Yes	*	0.0412
							200-300 vs. 300-400	6.838e-05	-0.0002946 to 0.0004314	No	ns	0.8949
Extended data Fig. 4f	0-100 mm from infarct border - SD 3wps	5	61.76	4.104	Ordinary one-way ANOVA	<0.0001	Šídák's multiple comparisons test	Mean Diff.	95.00% CI of diff.	Below threshold?	Summary	Adjusted P Value
	0-100 mm from infarct border - PLX 3wps	5	44.68	6.984			0-100µm SD vs. 0-100µm PLX	17.09	6.515 to 27.66	Yes	***	0.0007
	100-200 mm from infarct border - SD 3wps	5	56.57	4.947			100-200µm SD vs. 100-200µm PLX	21.07	10.50 to 31.64	Yes	****	<0.0001
	100-200 mm from infarct border - PLX 3wps	5	35.5	8.787			200-300µm SD vs. 200-300µm PLX	28.86	18.29 to 39.43	Yes	****	<0.0001
	200-300 mm from infarct border - SD 3wps	5	57.33	4.607			300-400µm SD vs. 300-400µm PLX	25.68	15.11 to 36.25	Yes	****	<0.0001
	200-300 mm from infarct border - PLX 3wps	5	28.47	7.842
	300-400 mm from infarct border - SD 3wps	5	50.02	4.977
	300-400 mm from infarct border - PLX 3wps	5	24.34	6.792
Extended data Fig. 4g	0-100 mm from infarct border - SD 3wps	5	0.7571	0.2097	Ordinary one-way ANOVA	<0.0001	Šídák's multiple comparisons test	Mean Diff.	95.00% CI of diff.	Below threshold?	Summary	Adjusted P Value
	0-100 mm from infarct border - PLX 3wps	9	0.3604	0.06733			0-100µm SD vs. 0-100µm PLX	0.3967	0.1877 to 0.6057	Yes	****	<0.0001
	100-200 mm from infarct border - SD 3wps	5	0.8044	0.2454			100-200µm SD vs. 100-200µm PLX	0.4164	0.2142 to 0.6185	Yes	****	<0.0001
	100-200 mm from infarct border - PLX 3wps	11	0.388	0.08425			200-300µm SD vs. 200-300µ PLX	0.3689	0.1553 to 0.5826	Yes	***	0.0002
	200-300 mm from infarct border - SD 3wps	5	0.7852	0.1869			300-400µm SD vs. 300-400µm PLX	0.4478	0.2108 to 0.6848	Yes	****	<0.0001
	200-300 mm from infarct border - PLX 3wps	8	0.4162	0.07929
	300-400 mm from infarct border - SD 3wps	5	0.7575	0.2385
	300-400 mm from infarct border - PLX 3wps	6	0.3561	0.1164
Extended data Fig. 5b	0-100µm SD	5	7.672	1.766	Ordinary one-way ANOVA	0.0179	Holm-Šídák's multiple comparisons test	Mean Diff.	Below threshold?	Summary	Adjusted P Value
	0-100µm PLX	5	8.149	2.603			0-100µm SD vs. 0-100µm PLX	-0.4771	No	ns	0.9593
	100-200µm SD	5	9.454	1.271			100-200µm SD vs. 100-200µm PLX	-0.4188	No	ns	0.9593
	100-200µm PLX	5	9.873	1.832			200-300µm SD vs. 200-300µm PLX	-1.078	No	ns	0.783
	200-300µm SD	5	9.877	1.226			300-400µm SD vs. 300-400µm PLX	-0.4312	No	ns	0.9593
	200-300µm PLX	5	10.96	1.057
	300-400µm SD	5	10.75	1.674
	300-400µm PLX	5	11.18	1.497
